# Falciparum malaria from coastal Tanzania and Zanzibar remains highly connected despite effective control efforts on the archipelago

**DOI:** 10.1101/863019

**Authors:** Andrew P Morgan, Nicholas F Brazeau, Billy Ngasala, Lwidiko E. Mhamilawa, Madeline Denton, Mwinyi Msellem, Ulrika Morris, Dayne L Filer, Ozkan Aydemir, Jeffrey A. Bailey, Jonathan Parr, Andreas Mårtensson, Anders Bjorkman, Jonathan J Juliano

**Author notes:** Co-first authors (Andrew P Morgan, Nicholas F Brazeau). Corresponding Author: Jonathan Juliano, University of North Carolina, CB#7030, 130 Mason Farm Rd., Chapel Hill, NC 27599.

## Abstract

**Background:** Tanzania’s Zanzibar archipelago has made significant gains in malaria control over the last decade and is a target for malaria elimination. Despite consistent implementation of effective tools since 2002, elimination has not been achieved. Importation of parasites from outside of the archipelago is thought to be an important cause of malaria’s persistence, but this paradigm has not been studied using modern genetic tools.

**Methods:** We used whole-genome sequencing (WGS) to investigate the impact of importation, employing population genetic analyses of *Plasmodium falciparum* isolates from both the archipelago and mainland Tanzania. We assessed ancestry, levels of genetic diversity and differentiation, patterns of relatedness, and patterns of selection between these two populations by leveraging recent advances in deconvolution of genomes from polyclonal malaria infections.

**Results:** We identified significant decreases in the effective population sizes in both populations in the timeframe of decreasing malaria transmission in Tanzania. Identity by descent analysis showed that parasites in the two populations shared large sections of their genomes, on the order of 5 cM, suggesting shared ancestry within the last 10 generations. Even with limited sampling,, we demonstrate a pair of isolates between the mainland and Zanzibar that are related at the expected level of half-siblings, consistent with recent importation

**Conclusions:** These findings suggest that importation plays an increasing role for malaria incidence on Zanzibar and demonstrate the value of genomic approaches for identifying corridors of parasite movement to the island.
