## Supplementary material for "Falciparum malaria from coastal Tanzania and Zanzibar remains highly connected despite effective control efforts on the archipelago": Table S5

### Sheet: Table_S5-StudySampleQC_Covariat
Study	Covariates	Failed QC	Passed QC	P-value
Zanzibar, Symptomatic	n	12	17
Zanzibar, Symptomatic	Age (median [IQR])	11.50 [6.75, 15.75]	13.00 [4.00, 23.00]	0.706
Zanzibar, Symptomatic	Male (%)	10 (83.3)	10 (58.8)	0.234
Zanzibar, Symptomatic	Parasitemia (median [IQR])	44200.00 [31790.00, 62950.00]	57080.00 [40800.00, 100360.00]	0.33
Zanzibar, Asymptomatic	n	30	4
Zanzibar, Asymptomatic	Age (median [IQR])	20.00 [16.00, 31.50]	12.00 [11.25, 24.00]	0.349
Zanzibar, Asymptomatic	Male (%)	16 (53.3)	3 (75.0)	0.613
Zanzibar, Asymptomatic	Parasitemia (median [IQR])	126.00 [72.36, 405.93]	31940.57 [18463.98, 56426.16]	<0.001
Bagamoyo, Symptomatic	n	7	36
Bagamoyo, Symptomatic	Age (median [IQR])	8.00 [6.25, 9.75]	7.50 [5.25, 9.00]	0.744
Bagamoyo, Symptomatic	Male (%)	4 (57.1)	21 (58.3)	1
Bagamoyo, Symptomatic	Parasitemia (median [IQR])	1890.00 [512.00, 3850.00]	1563.50 [582.75, 2612.50]	0.984
