## Supplementary material for "Falciparum malaria from coastal Tanzania and Zanzibar remains highly connected despite effective control efforts on the archipelago": Table S3

### Sheet: TableS3_xpehh-gene-GO
CHROM	POS	cM	GeneID	Description	Ontology	GO Slim ID	GO Slim Term Name
Pf3D7_02_v3	201950	7.99171	PF3D7_0204600	5'-3' exonuclease 2C putative	Cellular Component	GO:0009536	plastid
Pf3D7_02_v3	201950	7.99171	PF3D7_0204600	5'-3' exonuclease 2C putative	Molecular Function	GO:0003674	molecular_function
Pf3D7_02_v3	201950	7.99171	PF3D7_0204600	5'-3' exonuclease 2C putative	Molecular Function	GO:0004518	nuclease activity
Pf3D7_02_v3	202302	8.00874	PF3D7_0204600	5'-3' exonuclease 2C putative	Cellular Component	GO:0009536	plastid
Pf3D7_02_v3	202302	8.00874	PF3D7_0204600	5'-3' exonuclease 2C putative	Molecular Function	GO:0003674	molecular_function
Pf3D7_02_v3	202302	8.00874	PF3D7_0204600	5'-3' exonuclease 2C putative	Molecular Function	GO:0004518	nuclease activity
Pf3D7_02_v3	320555	17.5059	PF3D7_0207900	serine repeat antigen 2	Biological Process	GO:0002376	immune system process
Pf3D7_02_v3	320555	17.5059	PF3D7_0207900	serine repeat antigen 2	Biological Process	GO:0008150	biological_process
Pf3D7_02_v3	320555	17.5059	PF3D7_0207900	serine repeat antigen 2	Biological Process	GO:0008150	biological_process
Pf3D7_02_v3	320555	17.5059	PF3D7_0207900	serine repeat antigen 2	Molecular Function	GO:0008233	peptidase activity
Pf3D7_02_v3	320560	17.506	PF3D7_0207900	serine repeat antigen 2	Biological Process	GO:0002376	immune system process
Pf3D7_02_v3	320560	17.506	PF3D7_0207900	serine repeat antigen 2	Biological Process	GO:0008150	biological_process
Pf3D7_02_v3	320560	17.506	PF3D7_0207900	serine repeat antigen 2	Biological Process	GO:0008150	biological_process
Pf3D7_02_v3	320560	17.506	PF3D7_0207900	serine repeat antigen 2	Molecular Function	GO:0008233	peptidase activity
Pf3D7_02_v3	320567	17.5061	PF3D7_0207900	serine repeat antigen 2	Biological Process	GO:0002376	immune system process
Pf3D7_02_v3	320567	17.5061	PF3D7_0207900	serine repeat antigen 2	Biological Process	GO:0008150	biological_process
Pf3D7_02_v3	320567	17.5061	PF3D7_0207900	serine repeat antigen 2	Biological Process	GO:0008150	biological_process
Pf3D7_02_v3	320567	17.5061	PF3D7_0207900	serine repeat antigen 2	Molecular Function	GO:0008233	peptidase activity
Pf3D7_02_v3	320647	17.5075	PF3D7_0207900	serine repeat antigen 2	Biological Process	GO:0002376	immune system process
Pf3D7_02_v3	320647	17.5075	PF3D7_0207900	serine repeat antigen 2	Biological Process	GO:0008150	biological_process
Pf3D7_02_v3	320647	17.5075	PF3D7_0207900	serine repeat antigen 2	Biological Process	GO:0008150	biological_process
Pf3D7_02_v3	320647	17.5075	PF3D7_0207900	serine repeat antigen 2	Molecular Function	GO:0008233	peptidase activity
Pf3D7_02_v3	320661	17.5077	PF3D7_0207900	serine repeat antigen 2	Biological Process	GO:0002376	immune system process
Pf3D7_02_v3	320661	17.5077	PF3D7_0207900	serine repeat antigen 2	Biological Process	GO:0008150	biological_process
Pf3D7_02_v3	320661	17.5077	PF3D7_0207900	serine repeat antigen 2	Biological Process	GO:0008150	biological_process
Pf3D7_02_v3	320661	17.5077	PF3D7_0207900	serine repeat antigen 2	Molecular Function	GO:0008233	peptidase activity
Pf3D7_02_v3	320773	17.5096	PF3D7_0207900	serine repeat antigen 2	Biological Process	GO:0002376	immune system process
Pf3D7_02_v3	320773	17.5096	PF3D7_0207900	serine repeat antigen 2	Biological Process	GO:0008150	biological_process
Pf3D7_02_v3	320773	17.5096	PF3D7_0207900	serine repeat antigen 2	Biological Process	GO:0008150	biological_process
Pf3D7_02_v3	320773	17.5096	PF3D7_0207900	serine repeat antigen 2	Molecular Function	GO:0008233	peptidase activity
Pf3D7_02_v3	320853	17.5109	PF3D7_0207900	serine repeat antigen 2	Biological Process	GO:0002376	immune system process
Pf3D7_02_v3	320853	17.5109	PF3D7_0207900	serine repeat antigen 2	Biological Process	GO:0008150	biological_process
Pf3D7_02_v3	320853	17.5109	PF3D7_0207900	serine repeat antigen 2	Biological Process	GO:0008150	biological_process
Pf3D7_02_v3	320853	17.5109	PF3D7_0207900	serine repeat antigen 2	Molecular Function	GO:0008233	peptidase activity
Pf3D7_02_v3	320861	17.5111	PF3D7_0207900	serine repeat antigen 2	Biological Process	GO:0002376	immune system process
Pf3D7_02_v3	320861	17.5111	PF3D7_0207900	serine repeat antigen 2	Biological Process	GO:0008150	biological_process
Pf3D7_02_v3	320861	17.5111	PF3D7_0207900	serine repeat antigen 2	Biological Process	GO:0008150	biological_process
Pf3D7_02_v3	320861	17.5111	PF3D7_0207900	serine repeat antigen 2	Molecular Function	GO:0008233	peptidase activity
Pf3D7_02_v3	320921	17.5121	PF3D7_0207900	serine repeat antigen 2	Biological Process	GO:0002376	immune system process
Pf3D7_02_v3	320921	17.5121	PF3D7_0207900	serine repeat antigen 2	Biological Process	GO:0008150	biological_process
Pf3D7_02_v3	320921	17.5121	PF3D7_0207900	serine repeat antigen 2	Biological Process	GO:0008150	biological_process
Pf3D7_02_v3	320921	17.5121	PF3D7_0207900	serine repeat antigen 2	Molecular Function	GO:0008233	peptidase activity
Pf3D7_02_v3	320954	17.5126	PF3D7_0207900	serine repeat antigen 2	Biological Process	GO:0002376	immune system process
Pf3D7_02_v3	320954	17.5126	PF3D7_0207900	serine repeat antigen 2	Biological Process	GO:0008150	biological_process
Pf3D7_02_v3	320954	17.5126	PF3D7_0207900	serine repeat antigen 2	Biological Process	GO:0008150	biological_process
Pf3D7_02_v3	320954	17.5126	PF3D7_0207900	serine repeat antigen 2	Molecular Function	GO:0008233	peptidase activity
Pf3D7_02_v3	360215	24.0501	NA	NA	NA	NA	NA
Pf3D7_02_v3	360508	24.0705	NA	NA	NA	NA	NA
Pf3D7_02_v3	360640	24.0797	NA	NA	NA	NA	NA
Pf3D7_02_v3	372392	24.8993	PF3D7_0209000	6-cysteine protein	Biological Process	GO:0008150	biological_process
Pf3D7_02_v3	372392	24.8993	PF3D7_0209000	6-cysteine protein	Cellular Component	GO:0005886	plasma membrane
Pf3D7_02_v3	372392	24.8993	PF3D7_0209000	6-cysteine protein	Molecular Function	GO:0003674	molecular_function
Pf3D7_02_v3	373111	24.9494	PF3D7_0209000	6-cysteine protein	Biological Process	GO:0008150	biological_process
Pf3D7_02_v3	373111	24.9494	PF3D7_0209000	6-cysteine protein	Cellular Component	GO:0005886	plasma membrane
Pf3D7_02_v3	373111	24.9494	PF3D7_0209000	6-cysteine protein	Molecular Function	GO:0003674	molecular_function
Pf3D7_02_v3	373459	24.9737	PF3D7_0209000	6-cysteine protein	Biological Process	GO:0008150	biological_process
Pf3D7_02_v3	373459	24.9737	PF3D7_0209000	6-cysteine protein	Cellular Component	GO:0005886	plasma membrane
Pf3D7_02_v3	373459	24.9737	PF3D7_0209000	6-cysteine protein	Molecular Function	GO:0003674	molecular_function
Pf3D7_02_v3	470013	32.8365	PF3D7_0211700	tyrosine kinase-like protein 2C putative	Biological Process	GO:0006464	cellular protein modification process
Pf3D7_02_v3	470013	32.8365	PF3D7_0211700	tyrosine kinase-like protein 2C putative	Molecular Function	GO:0016301	kinase activity
Pf3D7_02_v3	470013	32.8365	PF3D7_0211700	tyrosine kinase-like protein 2C putative	Molecular Function	GO:0043167	ion binding
Pf3D7_02_v3	470259	32.8508	PF3D7_0211700	tyrosine kinase-like protein 2C putative	Biological Process	GO:0006464	cellular protein modification process
Pf3D7_02_v3	470259	32.8508	PF3D7_0211700	tyrosine kinase-like protein 2C putative	Molecular Function	GO:0016301	kinase activity
Pf3D7_02_v3	470259	32.8508	PF3D7_0211700	tyrosine kinase-like protein 2C putative	Molecular Function	GO:0043167	ion binding
Pf3D7_02_v3	470738	32.8785	PF3D7_0211700	tyrosine kinase-like protein 2C putative	Biological Process	GO:0006464	cellular protein modification process
Pf3D7_02_v3	470738	32.8785	PF3D7_0211700	tyrosine kinase-like protein 2C putative	Molecular Function	GO:0016301	kinase activity
Pf3D7_02_v3	470738	32.8785	PF3D7_0211700	tyrosine kinase-like protein 2C putative	Molecular Function	GO:0043167	ion binding
Pf3D7_02_v3	471056	32.8969	PF3D7_0211700	tyrosine kinase-like protein 2C putative	Biological Process	GO:0006464	cellular protein modification process
Pf3D7_02_v3	471056	32.8969	PF3D7_0211700	tyrosine kinase-like protein 2C putative	Molecular Function	GO:0016301	kinase activity
Pf3D7_02_v3	471056	32.8969	PF3D7_0211700	tyrosine kinase-like protein 2C putative	Molecular Function	GO:0043167	ion binding
Pf3D7_02_v3	826741	66.3285	NA	NA	NA	NA	NA
Pf3D7_03_v3	574026	47.709	PF3D7_0314200	conserved Plasmodium protein 2C unknown function	NA	NA	NA
Pf3D7_03_v3	574382	47.7146	PF3D7_0314200	conserved Plasmodium protein 2C unknown function	NA	NA	NA
Pf3D7_03_v3	574750	47.7205	PF3D7_0314200	conserved Plasmodium protein 2C unknown function	NA	NA	NA
Pf3D7_04_v3	128985	3.06976	PF3D7_0402200	surface-associated interspersed protein 4.1 (SURFIN 4.1) 2C pseudogene	NA	NA	NA
Pf3D7_04_v3	529767	29.7933	PF3D7_0411900	DNA polymerase alpha catalytic subunit A	Biological Process	GO:0006259	DNA metabolic process
Pf3D7_04_v3	529767	29.7933	PF3D7_0411900	DNA polymerase alpha catalytic subunit A	Biological Process	GO:0009058	biosynthetic process
Pf3D7_04_v3	529767	29.7933	PF3D7_0411900	DNA polymerase alpha catalytic subunit A	Cellular Component	GO:0000228	nuclear chromosome
Pf3D7_04_v3	529767	29.7933	PF3D7_0411900	DNA polymerase alpha catalytic subunit A	Cellular Component	GO:0032991	protein-containing complex
Pf3D7_04_v3	529767	29.7933	PF3D7_0411900	DNA polymerase alpha catalytic subunit A	Molecular Function	GO:0003674	molecular_function
Pf3D7_04_v3	529767	29.7933	PF3D7_0411900	DNA polymerase alpha catalytic subunit A	Molecular Function	GO:0003674	molecular_function
Pf3D7_04_v3	529767	29.7933	PF3D7_0411900	DNA polymerase alpha catalytic subunit A	Molecular Function	GO:0003677	DNA binding
Pf3D7_04_v3	529767	29.7933	PF3D7_0411900	DNA polymerase alpha catalytic subunit A	Molecular Function	GO:0016779	nucleotidyltransferase activity
Pf3D7_04_v3	542605	29.9454	PF3D7_0412200	conserved Plasmodium protein 2C unknown function	Cellular Component	GO:0031410	cytoplasmic vesicle
Pf3D7_04_v3	542959	29.9496	NA	NA	NA	NA	NA
Pf3D7_04_v3	542986	29.9499	NA	NA	NA	NA	NA
Pf3D7_04_v3	543206	29.9525	NA	NA	NA	NA	NA
Pf3D7_04_v3	543724	29.9586	PF3D7_0412300	phosphopantothenoylcysteine synthetase 2C putative	NA	NA	NA
Pf3D7_04_v3	543828	29.9599	PF3D7_0412300	phosphopantothenoylcysteine synthetase 2C putative	NA	NA	NA
Pf3D7_04_v3	543832	29.9599	PF3D7_0412300	phosphopantothenoylcysteine synthetase 2C putative	NA	NA	NA
Pf3D7_04_v3	544062	29.9627	PF3D7_0412300	phosphopantothenoylcysteine synthetase 2C putative	NA	NA	NA
Pf3D7_04_v3	544223	29.9646	PF3D7_0412300	phosphopantothenoylcysteine synthetase 2C putative	NA	NA	NA
Pf3D7_04_v3	544272	29.9651	PF3D7_0412300	phosphopantothenoylcysteine synthetase 2C putative	NA	NA	NA
Pf3D7_04_v3	862241	44.1458	PF3D7_0419400	conserved Plasmodium protein 2C unknown function	Cellular Component	GO:0005737	cytoplasm
Pf3D7_04_v3	862241	44.1458	PF3D7_0419400	conserved Plasmodium protein 2C unknown function	Molecular Function	GO:0003674	molecular_function
Pf3D7_04_v3	862393	44.1557	PF3D7_0419400	conserved Plasmodium protein 2C unknown function	Cellular Component	GO:0005737	cytoplasm
Pf3D7_04_v3	862393	44.1557	PF3D7_0419400	conserved Plasmodium protein 2C unknown function	Molecular Function	GO:0003674	molecular_function
Pf3D7_04_v3	862562	44.1668	PF3D7_0419400	conserved Plasmodium protein 2C unknown function	Cellular Component	GO:0005737	cytoplasm
Pf3D7_04_v3	862562	44.1668	PF3D7_0419400	conserved Plasmodium protein 2C unknown function	Molecular Function	GO:0003674	molecular_function
Pf3D7_04_v3	862593	44.1689	PF3D7_0419400	conserved Plasmodium protein 2C unknown function	Cellular Component	GO:0005737	cytoplasm
Pf3D7_04_v3	862593	44.1689	PF3D7_0419400	conserved Plasmodium protein 2C unknown function	Molecular Function	GO:0003674	molecular_function
Pf3D7_04_v3	862608	44.1699	PF3D7_0419400	conserved Plasmodium protein 2C unknown function	Cellular Component	GO:0005737	cytoplasm
Pf3D7_04_v3	862608	44.1699	PF3D7_0419400	conserved Plasmodium protein 2C unknown function	Molecular Function	GO:0003674	molecular_function
Pf3D7_04_v3	862692	44.1754	PF3D7_0419400	conserved Plasmodium protein 2C unknown function	Cellular Component	GO:0005737	cytoplasm
Pf3D7_04_v3	862692	44.1754	PF3D7_0419400	conserved Plasmodium protein 2C unknown function	Molecular Function	GO:0003674	molecular_function
Pf3D7_04_v3	862825	44.1841	PF3D7_0419400	conserved Plasmodium protein 2C unknown function	Cellular Component	GO:0005737	cytoplasm
Pf3D7_04_v3	862825	44.1841	PF3D7_0419400	conserved Plasmodium protein 2C unknown function	Molecular Function	GO:0003674	molecular_function
Pf3D7_04_v3	863137	44.2046	PF3D7_0419400	conserved Plasmodium protein 2C unknown function	Cellular Component	GO:0005737	cytoplasm
Pf3D7_04_v3	863137	44.2046	PF3D7_0419400	conserved Plasmodium protein 2C unknown function	Molecular Function	GO:0003674	molecular_function
Pf3D7_04_v3	863147	44.2053	PF3D7_0419400	conserved Plasmodium protein 2C unknown function	Cellular Component	GO:0005737	cytoplasm
Pf3D7_04_v3	863147	44.2053	PF3D7_0419400	conserved Plasmodium protein 2C unknown function	Molecular Function	GO:0003674	molecular_function
Pf3D7_04_v3	863164	44.2064	PF3D7_0419400	conserved Plasmodium protein 2C unknown function	Cellular Component	GO:0005737	cytoplasm
Pf3D7_04_v3	863164	44.2064	PF3D7_0419400	conserved Plasmodium protein 2C unknown function	Molecular Function	GO:0003674	molecular_function
Pf3D7_04_v3	863178	44.2073	PF3D7_0419400	conserved Plasmodium protein 2C unknown function	Cellular Component	GO:0005737	cytoplasm
Pf3D7_04_v3	863178	44.2073	PF3D7_0419400	conserved Plasmodium protein 2C unknown function	Molecular Function	GO:0003674	molecular_function
Pf3D7_04_v3	1008251	55.7527	PF3D7_0422200	erythrocyte membrane-associated antigen	NA	NA	NA
Pf3D7_04_v3	1009127	55.7913	PF3D7_0422200	erythrocyte membrane-associated antigen	NA	NA	NA
Pf3D7_04_v3	1009217	55.7953	PF3D7_0422200	erythrocyte membrane-associated antigen	NA	NA	NA
Pf3D7_04_v3	1009542	55.8097	PF3D7_0422200	erythrocyte membrane-associated antigen	NA	NA	NA
Pf3D7_04_v3	1009608	55.8126	PF3D7_0422200	erythrocyte membrane-associated antigen	NA	NA	NA
Pf3D7_04_v3	1009778	55.8201	PF3D7_0422200	erythrocyte membrane-associated antigen	NA	NA	NA
Pf3D7_04_v3	1009837	55.8227	PF3D7_0422200	erythrocyte membrane-associated antigen	NA	NA	NA
Pf3D7_04_v3	1010299	55.8431	PF3D7_0422200	erythrocyte membrane-associated antigen	NA	NA	NA
Pf3D7_04_v3	1010408	55.8479	PF3D7_0422200	erythrocyte membrane-associated antigen	NA	NA	NA
Pf3D7_04_v3	1010511	55.8525	PF3D7_0422200	erythrocyte membrane-associated antigen	NA	NA	NA
Pf3D7_04_v3	1010646	55.8584	PF3D7_0422200	erythrocyte membrane-associated antigen	NA	NA	NA
Pf3D7_04_v3	1010678	55.8598	PF3D7_0422200	erythrocyte membrane-associated antigen	NA	NA	NA
Pf3D7_04_v3	1010768	55.8638	PF3D7_0422200	erythrocyte membrane-associated antigen	NA	NA	NA
Pf3D7_04_v3	1010795	55.865	PF3D7_0422200	erythrocyte membrane-associated antigen	NA	NA	NA
Pf3D7_04_v3	1025760	56.9835	NA	NA	NA	NA	NA
Pf3D7_04_v3	1026421	57.036	NA	NA	NA	NA	NA
Pf3D7_04_v3	1027304	57.1061	PF3D7_0422400	40S ribosomal protein S19	Biological Process	GO:0006412	translation
Pf3D7_04_v3	1027304	57.1061	PF3D7_0422400	40S ribosomal protein S19	Cellular Component	GO:0005622	intracellular
Pf3D7_04_v3	1027304	57.1061	PF3D7_0422400	40S ribosomal protein S19	Cellular Component	GO:0005634	nucleus
Pf3D7_04_v3	1027304	57.1061	PF3D7_0422400	40S ribosomal protein S19	Cellular Component	GO:0005840	ribosome
Pf3D7_04_v3	1027304	57.1061	PF3D7_0422400	40S ribosomal protein S19	Cellular Component	GO:0005829	cytosol
Pf3D7_04_v3	1027304	57.1061	PF3D7_0422400	40S ribosomal protein S19	Cellular Component	GO:0005840	ribosome
Pf3D7_04_v3	1027304	57.1061	PF3D7_0422400	40S ribosomal protein S19	Cellular Component	GO:0005576	extracellular region
Pf3D7_04_v3	1027304	57.1061	PF3D7_0422400	40S ribosomal protein S19	Cellular Component	GO:0043226	organelle
Pf3D7_04_v3	1027304	57.1061	PF3D7_0422400	40S ribosomal protein S19	Molecular Function	GO:0003735	structural constituent of ribosome
Pf3D7_04_v3	1100219	63.7776	PF3D7_0424400	surface-associated interspersed protein 4.2 (SURFIN 4.2)	Biological Process	GO:0044403	symbiont process
Pf3D7_04_v3	1100219	63.7776	PF3D7_0424400	surface-associated interspersed protein 4.2 (SURFIN 4.2)	Cellular Component	GO:0005623	cell
Pf3D7_04_v3	1100219	63.7776	PF3D7_0424400	surface-associated interspersed protein 4.2 (SURFIN 4.2)	Cellular Component	GO:0005576	extracellular region
Pf3D7_04_v3	1100219	63.7776	PF3D7_0424400	surface-associated interspersed protein 4.2 (SURFIN 4.2)	Cellular Component	GO:0043226	organelle
Pf3D7_04_v3	1100219	63.7776	PF3D7_0424400	surface-associated interspersed protein 4.2 (SURFIN 4.2)	Cellular Component	GO:0005575	cellular_component
Pf3D7_04_v3	1100219	63.7776	PF3D7_0424400	surface-associated interspersed protein 4.2 (SURFIN 4.2)	Cellular Component	GO:0005575	cellular_component
Pf3D7_04_v3	1100219	63.7776	PF3D7_0424400	surface-associated interspersed protein 4.2 (SURFIN 4.2)	Cellular Component	GO:0005575	cellular_component
Pf3D7_04_v3	1100219	63.7776	PF3D7_0424400	surface-associated interspersed protein 4.2 (SURFIN 4.2)	Cellular Component	GO:0005575	cellular_component
Pf3D7_04_v3	1100219	63.7776	PF3D7_0424400	surface-associated interspersed protein 4.2 (SURFIN 4.2)	Cellular Component	GO:0005623	cell
Pf3D7_04_v3	1100219	63.7776	PF3D7_0424400	surface-associated interspersed protein 4.2 (SURFIN 4.2)	Molecular Function	GO:0008092	cytoskeletal protein binding
Pf3D7_04_v3	1100219	63.7776	PF3D7_0424400	surface-associated interspersed protein 4.2 (SURFIN 4.2)	Molecular Function	GO:0003674	molecular_function
Pf3D7_04_v3	1100219	63.7776	PF3D7_0424400	surface-associated interspersed protein 4.2 (SURFIN 4.2)	Molecular Function	GO:0008092	cytoskeletal protein binding
Pf3D7_04_v3	1100219	63.7776	PF3D7_0424400	surface-associated interspersed protein 4.2 (SURFIN 4.2)	Molecular Function	GO:0003674	molecular_function
Pf3D7_04_v3	1100220	63.7777	PF3D7_0424400	surface-associated interspersed protein 4.2 (SURFIN 4.2)	Biological Process	GO:0044403	symbiont process
Pf3D7_04_v3	1100220	63.7777	PF3D7_0424400	surface-associated interspersed protein 4.2 (SURFIN 4.2)	Cellular Component	GO:0005623	cell
Pf3D7_04_v3	1100220	63.7777	PF3D7_0424400	surface-associated interspersed protein 4.2 (SURFIN 4.2)	Cellular Component	GO:0005576	extracellular region
Pf3D7_04_v3	1100220	63.7777	PF3D7_0424400	surface-associated interspersed protein 4.2 (SURFIN 4.2)	Cellular Component	GO:0043226	organelle
Pf3D7_04_v3	1100220	63.7777	PF3D7_0424400	surface-associated interspersed protein 4.2 (SURFIN 4.2)	Cellular Component	GO:0005575	cellular_component
Pf3D7_04_v3	1100220	63.7777	PF3D7_0424400	surface-associated interspersed protein 4.2 (SURFIN 4.2)	Cellular Component	GO:0005575	cellular_component
Pf3D7_04_v3	1100220	63.7777	PF3D7_0424400	surface-associated interspersed protein 4.2 (SURFIN 4.2)	Cellular Component	GO:0005575	cellular_component
Pf3D7_04_v3	1100220	63.7777	PF3D7_0424400	surface-associated interspersed protein 4.2 (SURFIN 4.2)	Cellular Component	GO:0005575	cellular_component
Pf3D7_04_v3	1100220	63.7777	PF3D7_0424400	surface-associated interspersed protein 4.2 (SURFIN 4.2)	Cellular Component	GO:0005623	cell
Pf3D7_04_v3	1100220	63.7777	PF3D7_0424400	surface-associated interspersed protein 4.2 (SURFIN 4.2)	Molecular Function	GO:0008092	cytoskeletal protein binding
Pf3D7_04_v3	1100220	63.7777	PF3D7_0424400	surface-associated interspersed protein 4.2 (SURFIN 4.2)	Molecular Function	GO:0003674	molecular_function
Pf3D7_04_v3	1100220	63.7777	PF3D7_0424400	surface-associated interspersed protein 4.2 (SURFIN 4.2)	Molecular Function	GO:0008092	cytoskeletal protein binding
Pf3D7_04_v3	1100220	63.7777	PF3D7_0424400	surface-associated interspersed protein 4.2 (SURFIN 4.2)	Molecular Function	GO:0003674	molecular_function
Pf3D7_04_v3	1100243	63.7811	PF3D7_0424400	surface-associated interspersed protein 4.2 (SURFIN 4.2)	Biological Process	GO:0044403	symbiont process
Pf3D7_04_v3	1100243	63.7811	PF3D7_0424400	surface-associated interspersed protein 4.2 (SURFIN 4.2)	Cellular Component	GO:0005623	cell
Pf3D7_04_v3	1100243	63.7811	PF3D7_0424400	surface-associated interspersed protein 4.2 (SURFIN 4.2)	Cellular Component	GO:0005576	extracellular region
Pf3D7_04_v3	1100243	63.7811	PF3D7_0424400	surface-associated interspersed protein 4.2 (SURFIN 4.2)	Cellular Component	GO:0043226	organelle
Pf3D7_04_v3	1100243	63.7811	PF3D7_0424400	surface-associated interspersed protein 4.2 (SURFIN 4.2)	Cellular Component	GO:0005575	cellular_component
Pf3D7_04_v3	1100243	63.7811	PF3D7_0424400	surface-associated interspersed protein 4.2 (SURFIN 4.2)	Cellular Component	GO:0005575	cellular_component
Pf3D7_04_v3	1100243	63.7811	PF3D7_0424400	surface-associated interspersed protein 4.2 (SURFIN 4.2)	Cellular Component	GO:0005575	cellular_component
Pf3D7_04_v3	1100243	63.7811	PF3D7_0424400	surface-associated interspersed protein 4.2 (SURFIN 4.2)	Cellular Component	GO:0005575	cellular_component
Pf3D7_04_v3	1100243	63.7811	PF3D7_0424400	surface-associated interspersed protein 4.2 (SURFIN 4.2)	Cellular Component	GO:0005623	cell
Pf3D7_04_v3	1100243	63.7811	PF3D7_0424400	surface-associated interspersed protein 4.2 (SURFIN 4.2)	Molecular Function	GO:0008092	cytoskeletal protein binding
Pf3D7_04_v3	1100243	63.7811	PF3D7_0424400	surface-associated interspersed protein 4.2 (SURFIN 4.2)	Molecular Function	GO:0003674	molecular_function
Pf3D7_04_v3	1100243	63.7811	PF3D7_0424400	surface-associated interspersed protein 4.2 (SURFIN 4.2)	Molecular Function	GO:0008092	cytoskeletal protein binding
Pf3D7_04_v3	1100243	63.7811	PF3D7_0424400	surface-associated interspersed protein 4.2 (SURFIN 4.2)	Molecular Function	GO:0003674	molecular_function
Pf3D7_04_v3	1100718	63.8499	PF3D7_0424400	surface-associated interspersed protein 4.2 (SURFIN 4.2)	Biological Process	GO:0044403	symbiont process
Pf3D7_04_v3	1100718	63.8499	PF3D7_0424400	surface-associated interspersed protein 4.2 (SURFIN 4.2)	Cellular Component	GO:0005623	cell
Pf3D7_04_v3	1100718	63.8499	PF3D7_0424400	surface-associated interspersed protein 4.2 (SURFIN 4.2)	Cellular Component	GO:0005576	extracellular region
Pf3D7_04_v3	1100718	63.8499	PF3D7_0424400	surface-associated interspersed protein 4.2 (SURFIN 4.2)	Cellular Component	GO:0043226	organelle
Pf3D7_04_v3	1100718	63.8499	PF3D7_0424400	surface-associated interspersed protein 4.2 (SURFIN 4.2)	Cellular Component	GO:0005575	cellular_component
Pf3D7_04_v3	1100718	63.8499	PF3D7_0424400	surface-associated interspersed protein 4.2 (SURFIN 4.2)	Cellular Component	GO:0005575	cellular_component
Pf3D7_04_v3	1100718	63.8499	PF3D7_0424400	surface-associated interspersed protein 4.2 (SURFIN 4.2)	Cellular Component	GO:0005575	cellular_component
Pf3D7_04_v3	1100718	63.8499	PF3D7_0424400	surface-associated interspersed protein 4.2 (SURFIN 4.2)	Cellular Component	GO:0005575	cellular_component
Pf3D7_04_v3	1100718	63.8499	PF3D7_0424400	surface-associated interspersed protein 4.2 (SURFIN 4.2)	Cellular Component	GO:0005623	cell
Pf3D7_04_v3	1100718	63.8499	PF3D7_0424400	surface-associated interspersed protein 4.2 (SURFIN 4.2)	Molecular Function	GO:0008092	cytoskeletal protein binding
Pf3D7_04_v3	1100718	63.8499	PF3D7_0424400	surface-associated interspersed protein 4.2 (SURFIN 4.2)	Molecular Function	GO:0003674	molecular_function
Pf3D7_04_v3	1100718	63.8499	PF3D7_0424400	surface-associated interspersed protein 4.2 (SURFIN 4.2)	Molecular Function	GO:0008092	cytoskeletal protein binding
Pf3D7_04_v3	1100718	63.8499	PF3D7_0424400	surface-associated interspersed protein 4.2 (SURFIN 4.2)	Molecular Function	GO:0003674	molecular_function
Pf3D7_04_v3	1100903	63.8767	PF3D7_0424400	surface-associated interspersed protein 4.2 (SURFIN 4.2)	Biological Process	GO:0044403	symbiont process
Pf3D7_04_v3	1100903	63.8767	PF3D7_0424400	surface-associated interspersed protein 4.2 (SURFIN 4.2)	Cellular Component	GO:0005623	cell
Pf3D7_04_v3	1100903	63.8767	PF3D7_0424400	surface-associated interspersed protein 4.2 (SURFIN 4.2)	Cellular Component	GO:0005576	extracellular region
Pf3D7_04_v3	1100903	63.8767	PF3D7_0424400	surface-associated interspersed protein 4.2 (SURFIN 4.2)	Cellular Component	GO:0043226	organelle
Pf3D7_04_v3	1100903	63.8767	PF3D7_0424400	surface-associated interspersed protein 4.2 (SURFIN 4.2)	Cellular Component	GO:0005575	cellular_component
Pf3D7_04_v3	1100903	63.8767	PF3D7_0424400	surface-associated interspersed protein 4.2 (SURFIN 4.2)	Cellular Component	GO:0005575	cellular_component
Pf3D7_04_v3	1100903	63.8767	PF3D7_0424400	surface-associated interspersed protein 4.2 (SURFIN 4.2)	Cellular Component	GO:0005575	cellular_component
Pf3D7_04_v3	1100903	63.8767	PF3D7_0424400	surface-associated interspersed protein 4.2 (SURFIN 4.2)	Cellular Component	GO:0005575	cellular_component
Pf3D7_04_v3	1100903	63.8767	PF3D7_0424400	surface-associated interspersed protein 4.2 (SURFIN 4.2)	Cellular Component	GO:0005623	cell
Pf3D7_04_v3	1100903	63.8767	PF3D7_0424400	surface-associated interspersed protein 4.2 (SURFIN 4.2)	Molecular Function	GO:0008092	cytoskeletal protein binding
Pf3D7_04_v3	1100903	63.8767	PF3D7_0424400	surface-associated interspersed protein 4.2 (SURFIN 4.2)	Molecular Function	GO:0003674	molecular_function
Pf3D7_04_v3	1100903	63.8767	PF3D7_0424400	surface-associated interspersed protein 4.2 (SURFIN 4.2)	Molecular Function	GO:0008092	cytoskeletal protein binding
Pf3D7_04_v3	1100903	63.8767	PF3D7_0424400	surface-associated interspersed protein 4.2 (SURFIN 4.2)	Molecular Function	GO:0003674	molecular_function
Pf3D7_04_v3	1100955	63.8842	PF3D7_0424400	surface-associated interspersed protein 4.2 (SURFIN 4.2)	Biological Process	GO:0044403	symbiont process
Pf3D7_04_v3	1100955	63.8842	PF3D7_0424400	surface-associated interspersed protein 4.2 (SURFIN 4.2)	Cellular Component	GO:0005623	cell
Pf3D7_04_v3	1100955	63.8842	PF3D7_0424400	surface-associated interspersed protein 4.2 (SURFIN 4.2)	Cellular Component	GO:0005576	extracellular region
Pf3D7_04_v3	1100955	63.8842	PF3D7_0424400	surface-associated interspersed protein 4.2 (SURFIN 4.2)	Cellular Component	GO:0043226	organelle
Pf3D7_04_v3	1100955	63.8842	PF3D7_0424400	surface-associated interspersed protein 4.2 (SURFIN 4.2)	Cellular Component	GO:0005575	cellular_component
Pf3D7_04_v3	1100955	63.8842	PF3D7_0424400	surface-associated interspersed protein 4.2 (SURFIN 4.2)	Cellular Component	GO:0005575	cellular_component
Pf3D7_04_v3	1100955	63.8842	PF3D7_0424400	surface-associated interspersed protein 4.2 (SURFIN 4.2)	Cellular Component	GO:0005575	cellular_component
Pf3D7_04_v3	1100955	63.8842	PF3D7_0424400	surface-associated interspersed protein 4.2 (SURFIN 4.2)	Cellular Component	GO:0005575	cellular_component
Pf3D7_04_v3	1100955	63.8842	PF3D7_0424400	surface-associated interspersed protein 4.2 (SURFIN 4.2)	Cellular Component	GO:0005623	cell
Pf3D7_04_v3	1100955	63.8842	PF3D7_0424400	surface-associated interspersed protein 4.2 (SURFIN 4.2)	Molecular Function	GO:0008092	cytoskeletal protein binding
Pf3D7_04_v3	1100955	63.8842	PF3D7_0424400	surface-associated interspersed protein 4.2 (SURFIN 4.2)	Molecular Function	GO:0003674	molecular_function
Pf3D7_04_v3	1100955	63.8842	PF3D7_0424400	surface-associated interspersed protein 4.2 (SURFIN 4.2)	Molecular Function	GO:0008092	cytoskeletal protein binding
Pf3D7_04_v3	1100955	63.8842	PF3D7_0424400	surface-associated interspersed protein 4.2 (SURFIN 4.2)	Molecular Function	GO:0003674	molecular_function
Pf3D7_04_v3	1101072	63.9012	PF3D7_0424400	surface-associated interspersed protein 4.2 (SURFIN 4.2)	Biological Process	GO:0044403	symbiont process
Pf3D7_04_v3	1101072	63.9012	PF3D7_0424400	surface-associated interspersed protein 4.2 (SURFIN 4.2)	Cellular Component	GO:0005623	cell
Pf3D7_04_v3	1101072	63.9012	PF3D7_0424400	surface-associated interspersed protein 4.2 (SURFIN 4.2)	Cellular Component	GO:0005576	extracellular region
Pf3D7_04_v3	1101072	63.9012	PF3D7_0424400	surface-associated interspersed protein 4.2 (SURFIN 4.2)	Cellular Component	GO:0043226	organelle
Pf3D7_04_v3	1101072	63.9012	PF3D7_0424400	surface-associated interspersed protein 4.2 (SURFIN 4.2)	Cellular Component	GO:0005575	cellular_component
Pf3D7_04_v3	1101072	63.9012	PF3D7_0424400	surface-associated interspersed protein 4.2 (SURFIN 4.2)	Cellular Component	GO:0005575	cellular_component
Pf3D7_04_v3	1101072	63.9012	PF3D7_0424400	surface-associated interspersed protein 4.2 (SURFIN 4.2)	Cellular Component	GO:0005575	cellular_component
Pf3D7_04_v3	1101072	63.9012	PF3D7_0424400	surface-associated interspersed protein 4.2 (SURFIN 4.2)	Cellular Component	GO:0005575	cellular_component
Pf3D7_04_v3	1101072	63.9012	PF3D7_0424400	surface-associated interspersed protein 4.2 (SURFIN 4.2)	Cellular Component	GO:0005623	cell
Pf3D7_04_v3	1101072	63.9012	PF3D7_0424400	surface-associated interspersed protein 4.2 (SURFIN 4.2)	Molecular Function	GO:0008092	cytoskeletal protein binding
Pf3D7_04_v3	1101072	63.9012	PF3D7_0424400	surface-associated interspersed protein 4.2 (SURFIN 4.2)	Molecular Function	GO:0003674	molecular_function
Pf3D7_04_v3	1101072	63.9012	PF3D7_0424400	surface-associated interspersed protein 4.2 (SURFIN 4.2)	Molecular Function	GO:0008092	cytoskeletal protein binding
Pf3D7_04_v3	1101072	63.9012	PF3D7_0424400	surface-associated interspersed protein 4.2 (SURFIN 4.2)	Molecular Function	GO:0003674	molecular_function
Pf3D7_04_v3	1101110	63.9067	PF3D7_0424400	surface-associated interspersed protein 4.2 (SURFIN 4.2)	Biological Process	GO:0044403	symbiont process
Pf3D7_04_v3	1101110	63.9067	PF3D7_0424400	surface-associated interspersed protein 4.2 (SURFIN 4.2)	Cellular Component	GO:0005623	cell
Pf3D7_04_v3	1101110	63.9067	PF3D7_0424400	surface-associated interspersed protein 4.2 (SURFIN 4.2)	Cellular Component	GO:0005576	extracellular region
Pf3D7_04_v3	1101110	63.9067	PF3D7_0424400	surface-associated interspersed protein 4.2 (SURFIN 4.2)	Cellular Component	GO:0043226	organelle
Pf3D7_04_v3	1101110	63.9067	PF3D7_0424400	surface-associated interspersed protein 4.2 (SURFIN 4.2)	Cellular Component	GO:0005575	cellular_component
Pf3D7_04_v3	1101110	63.9067	PF3D7_0424400	surface-associated interspersed protein 4.2 (SURFIN 4.2)	Cellular Component	GO:0005575	cellular_component
Pf3D7_04_v3	1101110	63.9067	PF3D7_0424400	surface-associated interspersed protein 4.2 (SURFIN 4.2)	Cellular Component	GO:0005575	cellular_component
Pf3D7_04_v3	1101110	63.9067	PF3D7_0424400	surface-associated interspersed protein 4.2 (SURFIN 4.2)	Cellular Component	GO:0005575	cellular_component
Pf3D7_04_v3	1101110	63.9067	PF3D7_0424400	surface-associated interspersed protein 4.2 (SURFIN 4.2)	Cellular Component	GO:0005623	cell
Pf3D7_04_v3	1101110	63.9067	PF3D7_0424400	surface-associated interspersed protein 4.2 (SURFIN 4.2)	Molecular Function	GO:0008092	cytoskeletal protein binding
Pf3D7_04_v3	1101110	63.9067	PF3D7_0424400	surface-associated interspersed protein 4.2 (SURFIN 4.2)	Molecular Function	GO:0003674	molecular_function
Pf3D7_04_v3	1101110	63.9067	PF3D7_0424400	surface-associated interspersed protein 4.2 (SURFIN 4.2)	Molecular Function	GO:0008092	cytoskeletal protein binding
Pf3D7_04_v3	1101110	63.9067	PF3D7_0424400	surface-associated interspersed protein 4.2 (SURFIN 4.2)	Molecular Function	GO:0003674	molecular_function
Pf3D7_04_v3	1101129	63.9094	PF3D7_0424400	surface-associated interspersed protein 4.2 (SURFIN 4.2)	Biological Process	GO:0044403	symbiont process
Pf3D7_04_v3	1101129	63.9094	PF3D7_0424400	surface-associated interspersed protein 4.2 (SURFIN 4.2)	Cellular Component	GO:0005623	cell
Pf3D7_04_v3	1101129	63.9094	PF3D7_0424400	surface-associated interspersed protein 4.2 (SURFIN 4.2)	Cellular Component	GO:0005576	extracellular region
Pf3D7_04_v3	1101129	63.9094	PF3D7_0424400	surface-associated interspersed protein 4.2 (SURFIN 4.2)	Cellular Component	GO:0043226	organelle
Pf3D7_04_v3	1101129	63.9094	PF3D7_0424400	surface-associated interspersed protein 4.2 (SURFIN 4.2)	Cellular Component	GO:0005575	cellular_component
Pf3D7_04_v3	1101129	63.9094	PF3D7_0424400	surface-associated interspersed protein 4.2 (SURFIN 4.2)	Cellular Component	GO:0005575	cellular_component
Pf3D7_04_v3	1101129	63.9094	PF3D7_0424400	surface-associated interspersed protein 4.2 (SURFIN 4.2)	Cellular Component	GO:0005575	cellular_component
Pf3D7_04_v3	1101129	63.9094	PF3D7_0424400	surface-associated interspersed protein 4.2 (SURFIN 4.2)	Cellular Component	GO:0005575	cellular_component
Pf3D7_04_v3	1101129	63.9094	PF3D7_0424400	surface-associated interspersed protein 4.2 (SURFIN 4.2)	Cellular Component	GO:0005623	cell
Pf3D7_04_v3	1101129	63.9094	PF3D7_0424400	surface-associated interspersed protein 4.2 (SURFIN 4.2)	Molecular Function	GO:0008092	cytoskeletal protein binding
Pf3D7_04_v3	1101129	63.9094	PF3D7_0424400	surface-associated interspersed protein 4.2 (SURFIN 4.2)	Molecular Function	GO:0003674	molecular_function
Pf3D7_04_v3	1101129	63.9094	PF3D7_0424400	surface-associated interspersed protein 4.2 (SURFIN 4.2)	Molecular Function	GO:0008092	cytoskeletal protein binding
Pf3D7_04_v3	1101129	63.9094	PF3D7_0424400	surface-associated interspersed protein 4.2 (SURFIN 4.2)	Molecular Function	GO:0003674	molecular_function
Pf3D7_04_v3	1101930	64.0255	PF3D7_0424400	surface-associated interspersed protein 4.2 (SURFIN 4.2)	Biological Process	GO:0044403	symbiont process
Pf3D7_04_v3	1101930	64.0255	PF3D7_0424400	surface-associated interspersed protein 4.2 (SURFIN 4.2)	Cellular Component	GO:0005623	cell
Pf3D7_04_v3	1101930	64.0255	PF3D7_0424400	surface-associated interspersed protein 4.2 (SURFIN 4.2)	Cellular Component	GO:0005576	extracellular region
Pf3D7_04_v3	1101930	64.0255	PF3D7_0424400	surface-associated interspersed protein 4.2 (SURFIN 4.2)	Cellular Component	GO:0043226	organelle
Pf3D7_04_v3	1101930	64.0255	PF3D7_0424400	surface-associated interspersed protein 4.2 (SURFIN 4.2)	Cellular Component	GO:0005575	cellular_component
Pf3D7_04_v3	1101930	64.0255	PF3D7_0424400	surface-associated interspersed protein 4.2 (SURFIN 4.2)	Cellular Component	GO:0005575	cellular_component
Pf3D7_04_v3	1101930	64.0255	PF3D7_0424400	surface-associated interspersed protein 4.2 (SURFIN 4.2)	Cellular Component	GO:0005575	cellular_component
Pf3D7_04_v3	1101930	64.0255	PF3D7_0424400	surface-associated interspersed protein 4.2 (SURFIN 4.2)	Cellular Component	GO:0005575	cellular_component
Pf3D7_04_v3	1101930	64.0255	PF3D7_0424400	surface-associated interspersed protein 4.2 (SURFIN 4.2)	Cellular Component	GO:0005623	cell
Pf3D7_04_v3	1101930	64.0255	PF3D7_0424400	surface-associated interspersed protein 4.2 (SURFIN 4.2)	Molecular Function	GO:0008092	cytoskeletal protein binding
Pf3D7_04_v3	1101930	64.0255	PF3D7_0424400	surface-associated interspersed protein 4.2 (SURFIN 4.2)	Molecular Function	GO:0003674	molecular_function
Pf3D7_04_v3	1101930	64.0255	PF3D7_0424400	surface-associated interspersed protein 4.2 (SURFIN 4.2)	Molecular Function	GO:0008092	cytoskeletal protein binding
Pf3D7_04_v3	1101930	64.0255	PF3D7_0424400	surface-associated interspersed protein 4.2 (SURFIN 4.2)	Molecular Function	GO:0003674	molecular_function
Pf3D7_04_v3	1102392	64.0924	PF3D7_0424400	surface-associated interspersed protein 4.2 (SURFIN 4.2)	Biological Process	GO:0044403	symbiont process
Pf3D7_04_v3	1102392	64.0924	PF3D7_0424400	surface-associated interspersed protein 4.2 (SURFIN 4.2)	Cellular Component	GO:0005623	cell
Pf3D7_04_v3	1102392	64.0924	PF3D7_0424400	surface-associated interspersed protein 4.2 (SURFIN 4.2)	Cellular Component	GO:0005576	extracellular region
Pf3D7_04_v3	1102392	64.0924	PF3D7_0424400	surface-associated interspersed protein 4.2 (SURFIN 4.2)	Cellular Component	GO:0043226	organelle
Pf3D7_04_v3	1102392	64.0924	PF3D7_0424400	surface-associated interspersed protein 4.2 (SURFIN 4.2)	Cellular Component	GO:0005575	cellular_component
Pf3D7_04_v3	1102392	64.0924	PF3D7_0424400	surface-associated interspersed protein 4.2 (SURFIN 4.2)	Cellular Component	GO:0005575	cellular_component
Pf3D7_04_v3	1102392	64.0924	PF3D7_0424400	surface-associated interspersed protein 4.2 (SURFIN 4.2)	Cellular Component	GO:0005575	cellular_component
Pf3D7_04_v3	1102392	64.0924	PF3D7_0424400	surface-associated interspersed protein 4.2 (SURFIN 4.2)	Cellular Component	GO:0005575	cellular_component
Pf3D7_04_v3	1102392	64.0924	PF3D7_0424400	surface-associated interspersed protein 4.2 (SURFIN 4.2)	Cellular Component	GO:0005623	cell
Pf3D7_04_v3	1102392	64.0924	PF3D7_0424400	surface-associated interspersed protein 4.2 (SURFIN 4.2)	Molecular Function	GO:0008092	cytoskeletal protein binding
Pf3D7_04_v3	1102392	64.0924	PF3D7_0424400	surface-associated interspersed protein 4.2 (SURFIN 4.2)	Molecular Function	GO:0003674	molecular_function
Pf3D7_04_v3	1102392	64.0924	PF3D7_0424400	surface-associated interspersed protein 4.2 (SURFIN 4.2)	Molecular Function	GO:0008092	cytoskeletal protein binding
Pf3D7_04_v3	1102392	64.0924	PF3D7_0424400	surface-associated interspersed protein 4.2 (SURFIN 4.2)	Molecular Function	GO:0003674	molecular_function
Pf3D7_04_v3	1102488	64.1063	PF3D7_0424400	surface-associated interspersed protein 4.2 (SURFIN 4.2)	Biological Process	GO:0044403	symbiont process
Pf3D7_04_v3	1102488	64.1063	PF3D7_0424400	surface-associated interspersed protein 4.2 (SURFIN 4.2)	Cellular Component	GO:0005623	cell
Pf3D7_04_v3	1102488	64.1063	PF3D7_0424400	surface-associated interspersed protein 4.2 (SURFIN 4.2)	Cellular Component	GO:0005576	extracellular region
Pf3D7_04_v3	1102488	64.1063	PF3D7_0424400	surface-associated interspersed protein 4.2 (SURFIN 4.2)	Cellular Component	GO:0043226	organelle
Pf3D7_04_v3	1102488	64.1063	PF3D7_0424400	surface-associated interspersed protein 4.2 (SURFIN 4.2)	Cellular Component	GO:0005575	cellular_component
Pf3D7_04_v3	1102488	64.1063	PF3D7_0424400	surface-associated interspersed protein 4.2 (SURFIN 4.2)	Cellular Component	GO:0005575	cellular_component
Pf3D7_04_v3	1102488	64.1063	PF3D7_0424400	surface-associated interspersed protein 4.2 (SURFIN 4.2)	Cellular Component	GO:0005575	cellular_component
Pf3D7_04_v3	1102488	64.1063	PF3D7_0424400	surface-associated interspersed protein 4.2 (SURFIN 4.2)	Cellular Component	GO:0005575	cellular_component
Pf3D7_04_v3	1102488	64.1063	PF3D7_0424400	surface-associated interspersed protein 4.2 (SURFIN 4.2)	Cellular Component	GO:0005623	cell
Pf3D7_04_v3	1102488	64.1063	PF3D7_0424400	surface-associated interspersed protein 4.2 (SURFIN 4.2)	Molecular Function	GO:0008092	cytoskeletal protein binding
Pf3D7_04_v3	1102488	64.1063	PF3D7_0424400	surface-associated interspersed protein 4.2 (SURFIN 4.2)	Molecular Function	GO:0003674	molecular_function
Pf3D7_04_v3	1102488	64.1063	PF3D7_0424400	surface-associated interspersed protein 4.2 (SURFIN 4.2)	Molecular Function	GO:0008092	cytoskeletal protein binding
Pf3D7_04_v3	1102488	64.1063	PF3D7_0424400	surface-associated interspersed protein 4.2 (SURFIN 4.2)	Molecular Function	GO:0003674	molecular_function
Pf3D7_04_v3	1102525	64.1117	PF3D7_0424400	surface-associated interspersed protein 4.2 (SURFIN 4.2)	Biological Process	GO:0044403	symbiont process
Pf3D7_04_v3	1102525	64.1117	PF3D7_0424400	surface-associated interspersed protein 4.2 (SURFIN 4.2)	Cellular Component	GO:0005623	cell
Pf3D7_04_v3	1102525	64.1117	PF3D7_0424400	surface-associated interspersed protein 4.2 (SURFIN 4.2)	Cellular Component	GO:0005576	extracellular region
Pf3D7_04_v3	1102525	64.1117	PF3D7_0424400	surface-associated interspersed protein 4.2 (SURFIN 4.2)	Cellular Component	GO:0043226	organelle
Pf3D7_04_v3	1102525	64.1117	PF3D7_0424400	surface-associated interspersed protein 4.2 (SURFIN 4.2)	Cellular Component	GO:0005575	cellular_component
Pf3D7_04_v3	1102525	64.1117	PF3D7_0424400	surface-associated interspersed protein 4.2 (SURFIN 4.2)	Cellular Component	GO:0005575	cellular_component
Pf3D7_04_v3	1102525	64.1117	PF3D7_0424400	surface-associated interspersed protein 4.2 (SURFIN 4.2)	Cellular Component	GO:0005575	cellular_component
Pf3D7_04_v3	1102525	64.1117	PF3D7_0424400	surface-associated interspersed protein 4.2 (SURFIN 4.2)	Cellular Component	GO:0005575	cellular_component
Pf3D7_04_v3	1102525	64.1117	PF3D7_0424400	surface-associated interspersed protein 4.2 (SURFIN 4.2)	Cellular Component	GO:0005623	cell
Pf3D7_04_v3	1102525	64.1117	PF3D7_0424400	surface-associated interspersed protein 4.2 (SURFIN 4.2)	Molecular Function	GO:0008092	cytoskeletal protein binding
Pf3D7_04_v3	1102525	64.1117	PF3D7_0424400	surface-associated interspersed protein 4.2 (SURFIN 4.2)	Molecular Function	GO:0003674	molecular_function
Pf3D7_04_v3	1102525	64.1117	PF3D7_0424400	surface-associated interspersed protein 4.2 (SURFIN 4.2)	Molecular Function	GO:0008092	cytoskeletal protein binding
Pf3D7_04_v3	1102525	64.1117	PF3D7_0424400	surface-associated interspersed protein 4.2 (SURFIN 4.2)	Molecular Function	GO:0003674	molecular_function
Pf3D7_08_v3	467526	26.9625	NA	NA	NA	NA	NA
Pf3D7_08_v3	467548	26.9628	NA	NA	NA	NA	NA
Pf3D7_08_v3	467558	26.9629	NA	NA	NA	NA	NA
Pf3D7_09_v3	452263	23.8913	NA	NA	NA	NA	NA
Pf3D7_09_v3	452339	23.8924	NA	NA	NA	NA	NA
Pf3D7_09_v3	452356	23.8927	NA	NA	NA	NA	NA
Pf3D7_09_v3	452482	23.8946	PF3D7_0910000	SET domain protein 2C putative	Cellular Component	GO:0005634	nucleus
Pf3D7_09_v3	452482	23.8946	PF3D7_0910000	SET domain protein 2C putative	Molecular Function	GO:0043167	ion binding
Pf3D7_09_v3	452482	23.8946	PF3D7_0910000	SET domain protein 2C putative	Molecular Function	GO:0008168	methyltransferase activity
Pf3D7_09_v3	452661	23.8974	PF3D7_0910000	SET domain protein 2C putative	Cellular Component	GO:0005634	nucleus
Pf3D7_09_v3	452661	23.8974	PF3D7_0910000	SET domain protein 2C putative	Molecular Function	GO:0043167	ion binding
Pf3D7_09_v3	452661	23.8974	PF3D7_0910000	SET domain protein 2C putative	Molecular Function	GO:0008168	methyltransferase activity
Pf3D7_09_v3	1468651	105.636	PF3D7_0937100	Plasmodium exported protein 2C unknown function	Cellular Component	GO:0005575	cellular_component
Pf3D7_09_v3	1468656	105.637	PF3D7_0937100	Plasmodium exported protein 2C unknown function	Cellular Component	GO:0005575	cellular_component
Pf3D7_11_v3	1020134	65.5664	PF3D7_1126100	autophagy-related protein 7 2C putative	Biological Process	GO:0008150	biological_process
Pf3D7_11_v3	1020134	65.5664	PF3D7_1126100	autophagy-related protein 7 2C putative	Cellular Component	GO:0005737	cytoplasm
Pf3D7_11_v3	1020134	65.5664	PF3D7_1126100	autophagy-related protein 7 2C putative	Molecular Function	GO:0016874	ligase activity
Pf3D7_11_v3	1020236	65.5818	PF3D7_1126100	autophagy-related protein 7 2C putative	Biological Process	GO:0008150	biological_process
Pf3D7_11_v3	1020236	65.5818	PF3D7_1126100	autophagy-related protein 7 2C putative	Cellular Component	GO:0005737	cytoplasm
Pf3D7_11_v3	1020236	65.5818	PF3D7_1126100	autophagy-related protein 7 2C putative	Molecular Function	GO:0016874	ligase activity
Pf3D7_11_v3	1020258	65.5851	PF3D7_1126100	autophagy-related protein 7 2C putative	Biological Process	GO:0008150	biological_process
Pf3D7_11_v3	1020258	65.5851	PF3D7_1126100	autophagy-related protein 7 2C putative	Cellular Component	GO:0005737	cytoplasm
Pf3D7_11_v3	1020258	65.5851	PF3D7_1126100	autophagy-related protein 7 2C putative	Molecular Function	GO:0016874	ligase activity
Pf3D7_11_v3	1020328	65.5957	PF3D7_1126100	autophagy-related protein 7 2C putative	Biological Process	GO:0008150	biological_process
Pf3D7_11_v3	1020328	65.5957	PF3D7_1126100	autophagy-related protein 7 2C putative	Cellular Component	GO:0005737	cytoplasm
Pf3D7_11_v3	1020328	65.5957	PF3D7_1126100	autophagy-related protein 7 2C putative	Molecular Function	GO:0016874	ligase activity
Pf3D7_11_v3	1020330	65.596	PF3D7_1126100	autophagy-related protein 7 2C putative	Biological Process	GO:0008150	biological_process
Pf3D7_11_v3	1020330	65.596	PF3D7_1126100	autophagy-related protein 7 2C putative	Cellular Component	GO:0005737	cytoplasm
Pf3D7_11_v3	1020330	65.596	PF3D7_1126100	autophagy-related protein 7 2C putative	Molecular Function	GO:0016874	ligase activity
Pf3D7_13_v3	106334	0.874983	PF3D7_1301800	surface-associated interspersed protein 13.1 (SURFIN 13.1) 2C pseudogene	NA	NA	NA
Pf3D7_13_v3	106424	0.875724	PF3D7_1301800	surface-associated interspersed protein 13.1 (SURFIN 13.1) 2C pseudogene	NA	NA	NA
Pf3D7_13_v3	156793	2.01302	PF3D7_1302900	conserved Plasmodium protein 2C unknown function	NA	NA	NA
Pf3D7_13_v3	2203605	138.002	PF3D7_1355600	PhIL1 interacting protein PIP1	Cellular Component	GO:0005623	cell
Pf3D7_13_v3	2203605	138.002	PF3D7_1355600	PhIL1 interacting protein PIP1	Molecular Function	GO:0003674	molecular_function
Pf3D7_13_v3	2203753	138.005	PF3D7_1355600	PhIL1 interacting protein PIP1	Cellular Component	GO:0005623	cell
Pf3D7_13_v3	2203753	138.005	PF3D7_1355600	PhIL1 interacting protein PIP1	Molecular Function	GO:0003674	molecular_function
Pf3D7_13_v3	2203768	138.005	PF3D7_1355600	PhIL1 interacting protein PIP1	Cellular Component	GO:0005623	cell
Pf3D7_13_v3	2203768	138.005	PF3D7_1355600	PhIL1 interacting protein PIP1	Molecular Function	GO:0003674	molecular_function
Pf3D7_13_v3	2203912	138.007	PF3D7_1355600	PhIL1 interacting protein PIP1	Cellular Component	GO:0005623	cell
Pf3D7_13_v3	2203912	138.007	PF3D7_1355600	PhIL1 interacting protein PIP1	Molecular Function	GO:0003674	molecular_function
Pf3D7_13_v3	2203944	138.007	PF3D7_1355600	PhIL1 interacting protein PIP1	Cellular Component	GO:0005623	cell
Pf3D7_13_v3	2203944	138.007	PF3D7_1355600	PhIL1 interacting protein PIP1	Molecular Function	GO:0003674	molecular_function
Pf3D7_13_v3	2204102	138.01	PF3D7_1355600	PhIL1 interacting protein PIP1	Cellular Component	GO:0005623	cell
Pf3D7_13_v3	2204102	138.01	PF3D7_1355600	PhIL1 interacting protein PIP1	Molecular Function	GO:0003674	molecular_function
Pf3D7_13_v3	2204303	138.013	PF3D7_1355600	PhIL1 interacting protein PIP1	Cellular Component	GO:0005623	cell
Pf3D7_13_v3	2204303	138.013	PF3D7_1355600	PhIL1 interacting protein PIP1	Molecular Function	GO:0003674	molecular_function
Pf3D7_13_v3	2204557	138.017	NA	NA	NA	NA	NA
Pf3D7_13_v3	2204587	138.017	NA	NA	NA	NA	NA
Pf3D7_13_v3	2205183	138.026	NA	NA	NA	NA	NA
Pf3D7_13_v3	2205409	138.03	NA	NA	NA	NA	NA
Pf3D7_13_v3	2205411	138.03	NA	NA	NA	NA	NA
Pf3D7_13_v3	2205413	138.03	NA	NA	NA	NA	NA
Pf3D7_13_v3	2205417	138.03	NA	NA	NA	NA	NA
Pf3D7_13_v3	2205469	138.031	NA	NA	NA	NA	NA
Pf3D7_14_v3	3193605	203.04	PF3D7_1477600	surface-associated interspersed protein 14.1 (SURFIN 14.1)	Cellular Component	GO:0005623	cell
Pf3D7_14_v3	3193605	203.04	PF3D7_1477600	surface-associated interspersed protein 14.1 (SURFIN 14.1)	Cellular Component	GO:0005575	cellular_component
Pf3D7_14_v3	3194450	203.099	PF3D7_1477600	surface-associated interspersed protein 14.1 (SURFIN 14.1)	Cellular Component	GO:0005623	cell
Pf3D7_14_v3	3194450	203.099	PF3D7_1477600	surface-associated interspersed protein 14.1 (SURFIN 14.1)	Cellular Component	GO:0005575	cellular_component
