## Supplementary material for "Falciparum malaria from coastal Tanzania and Zanzibar remains highly connected despite effective control efforts on the archipelago": Table S4

### Sheet: TableS4_TZ-ZB-drug-loci-prev
CHROM	POS	REF	ALT	Gene	AA Change	Reference is Resistant	site	n	Prevalence
Pf3D7_01_v3	266868	C	T	atp6	S769N	No	TZ	36	0
Pf3D7_01_v3	266868	C	T	atp6	S769N	No	ZB	21	0
Pf3D7_01_v3	267306	G	T	atp6	A623E	No	TZ	36	0
Pf3D7_01_v3	267306	G	T	atp6	A623E	No	ZB	21	0
Pf3D7_01_v3	267883	C	T	atp6	E431K	No	TZ	36	30.56
Pf3D7_01_v3	267883	C	T	atp6	E431K	No	ZB	20	30
Pf3D7_04_v3	748134	C	T	dhfr-ts	A16V	No	TZ	36	0
Pf3D7_04_v3	748134	C	T	dhfr-ts	A16V	No	ZB	21	0
Pf3D7_04_v3	748239	A	T	dhfr-ts	N51I	No	TZ	36	97.22
Pf3D7_04_v3	748239	A	T	dhfr-ts	N51I	No	ZB	21	100
Pf3D7_04_v3	748262	T	C	dhfr-ts	C59R	No	TZ	36	94.44
Pf3D7_04_v3	748262	T	C	dhfr-ts	C59R	No	ZB	21	100
Pf3D7_04_v3	748410	G	A	dhfr-ts	S108N	No	TZ	36	100
Pf3D7_04_v3	748410	G	A	dhfr-ts	S108N	No	ZB	21	100
Pf3D7_04_v3	748410	G	C	dhfr-ts	S108T	No	TZ	36	0
Pf3D7_04_v3	748410	G	C	dhfr-ts	S108T	No	ZB	21	0
Pf3D7_04_v3	748577	A	T	dhfr-ts	I164L	No	TZ	36	0
Pf3D7_04_v3	748577	A	T	dhfr-ts	I164L	No	ZB	21	0
Pf3D7_04_v3	881071	A	G	PI4K	S915G	No	TZ	36	0
Pf3D7_04_v3	881071	A	G	PI4K	S915G	No	ZB	21	0
Pf3D7_05_v3	958145	A	T	mdr1	N86Y	Yes	TZ	36	100
Pf3D7_05_v3	958145	A	T	mdr1	N86Y	Yes	ZB	20	100
Pf3D7_05_v3	958440	A	T	mdr1	Y184F	No	TZ	36	41.67
Pf3D7_05_v3	958440	A	T	mdr1	Y184F	No	ZB	19	52.63
Pf3D7_05_v3	960989	A	T	mdr1	S1034C	No	TZ	36	0
Pf3D7_05_v3	960989	A	T	mdr1	S1034C	No	ZB	20	0
Pf3D7_05_v3	961013	A	G	mdr1	N1042D	No	TZ	36	0
Pf3D7_05_v3	961013	A	G	mdr1	N1042D	No	ZB	20	0
Pf3D7_05_v3	961625	G	T	mdr1	D1246Y	No	TZ	36	8.33
Pf3D7_05_v3	961625	G	T	mdr1	D1246Y	No	ZB	20	0
Pf3D7_06_v3	1066989	A	G	Sec14	N615D	No	TZ	36	2.78
Pf3D7_06_v3	1066989	A	G	Sec14	N615D	No	ZB	21	9.52
Pf3D7_07_v3	403612	T	A	crt	C72S	No	TZ	36	0
Pf3D7_07_v3	403612	T	A	crt	C72S	No	ZB	21	0
Pf3D7_07_v3	403620	G	T	crt	M74I	No	TZ	35	0
Pf3D7_07_v3	403620	G	T	crt	M74I	No	ZB	21	0
Pf3D7_07_v3	403621	A	G	crt	N75E	No	TZ	35	0
Pf3D7_07_v3	403621	A	G	crt	N75E	No	ZB	21	0
Pf3D7_07_v3	403623	T	A	crt	N75E	No	TZ	-	-
Pf3D7_07_v3	403623	T	A	crt	N75E	No	ZB	-	-
Pf3D7_07_v3	403625	A	C	crt	K76T	No	TZ	35	0
Pf3D7_07_v3	403625	A	C	crt	K76T	No	ZB	21	0
Pf3D7_07_v3	403687	C	T	crt	H97Y	No	TZ	36	0
Pf3D7_07_v3	403687	C	T	crt	H97Y	No	ZB	21	0
Pf3D7_07_v3	403688	A	T	crt	H97L	No	TZ	36	0
Pf3D7_07_v3	403688	A	T	crt	H97L	No	ZB	21	0
Pf3D7_07_v3	403700	G	T	crt	C101F	No	TZ	36	0
Pf3D7_07_v3	403700	G	T	crt	C101F	No	ZB	21	0
Pf3D7_07_v3	404010	T	A	crt	F145I	No	TZ	36	0
Pf3D7_07_v3	404010	T	A	crt	F145I	No	ZB	21	0
Pf3D7_07_v3	404407	G	T	crt	A220S	No	TZ	36	0
Pf3D7_07_v3	404407	G	T	crt	A220S	No	ZB	20	0
Pf3D7_07_v3	404836	C	G	crt	Q271E	No	TZ	36	0
Pf3D7_07_v3	404836	C	G	crt	Q271E	No	ZB	21	0
Pf3D7_07_v3	405362	A	G	crt	N326S	No	TZ	36	0
Pf3D7_07_v3	405362	A	G	crt	N326S	No	ZB	21	0
Pf3D7_07_v3	405600	T	C	crt	I356T	No	TZ	36	0
Pf3D7_07_v3	405600	T	C	crt	I356T	No	ZB	21	0
Pf3D7_07_v3	405838	G	T	crt	R371I	No	TZ	36	0
Pf3D7_07_v3	405838	G	T	crt	R371I	No	ZB	21	0
Pf3D7_07_v3	896660	G	T	pib7	C1484F	No	TZ	36	0
Pf3D7_07_v3	896660	G	T	pib7	C1484F	No	ZB	21	0
Pf3D7_08_v3	549666	A	G	dhps	I431V	No	TZ	36	0
Pf3D7_08_v3	549666	A	G	dhps	I431V	No	ZB	21	0
Pf3D7_08_v3	549681	T	G	dhps	S436A	No	TZ	36	2.78
Pf3D7_08_v3	549681	T	G	dhps	S436A	No	ZB	21	4.76
Pf3D7_08_v3	549682	C	T	dhps	S436F	No	TZ	36	0
Pf3D7_08_v3	549682	C	T	dhps	S436F	No	ZB	21	0
Pf3D7_08_v3	549685	G	C	dhps	G437A	Yes	TZ	36	97.22
Pf3D7_08_v3	549685	G	C	dhps	G437A	Yes	ZB	21	95.24
Pf3D7_08_v3	549993	A	G	dhps	K540E	No	TZ	36	97.22
Pf3D7_08_v3	549993	A	G	dhps	K540E	No	ZB	21	95.24
Pf3D7_08_v3	550117	C	G	dhps	A581G	No	TZ	36	11.11
Pf3D7_08_v3	550117	C	G	dhps	A581G	No	ZB	21	4.76
Pf3D7_08_v3	550212	G	T	dhps	A613S	No	TZ	36	0
Pf3D7_08_v3	550212	G	T	dhps	A613S	No	ZB	21	0
Pf3D7_08_v3	550212	G	A	dhps	A613T	No	TZ	36	0
Pf3D7_08_v3	550212	G	A	dhps	A613T	No	ZB	21	0
Pf3D7_10_v3	490720	G	C	pph	V1157L	No	TZ	36	0
Pf3D7_10_v3	490720	G	C	pph	V1157L	No	ZB	21	0
Pf3D7_10_v3	950343	C	A	kelch10	P623T	No	TZ	36	0
Pf3D7_10_v3	950343	C	A	kelch10	P623T	No	ZB	21	0
Pf3D7_13_v3	748395	C	A	fd	D193Y	No	TZ	36	0
Pf3D7_13_v3	748395	C	A	fd	D193Y	No	ZB	21	0
Pf3D7_13_v3	958469	G	A	PF3D7-1322700	T236I	No	TZ	36	0
Pf3D7_13_v3	958469	G	A	PF3D7-1322700	T236I	No	ZB	21	0
Pf3D7_13_v3	1725259	C	T	k13	C580Y	No	TZ	36	0
Pf3D7_13_v3	1725259	C	T	k13	C580Y	No	ZB	21	0
Pf3D7_13_v3	1725370	A	G	k13	I543T	No	TZ	36	0
Pf3D7_13_v3	1725370	A	G	k13	I543T	No	ZB	21	0
Pf3D7_13_v3	1725382	C	G	k13	R539T	No	TZ	36	0
Pf3D7_13_v3	1725382	C	G	k13	R539T	No	ZB	21	0
Pf3D7_13_v3	1725521	A	G	k13	Y493H	No	TZ	36	0
Pf3D7_13_v3	1725521	A	G	k13	Y493H	No	ZB	21	0
Pf3D7_13_v3	1725570	C	A	k13	M476I	No	TZ	36	0
Pf3D7_13_v3	1725570	C	A	k13	M476I	No	ZB	21	0
Pf3D7_13_v3	2504560	A	G	exo	E415G	No	TZ	36	0
Pf3D7_13_v3	2504560	A	G	exo	E415G	No	ZB	21	0
Pf3D7_13_v3	2728402	T	C	mcp	N252D	No	TZ	36	0
Pf3D7_13_v3	2728402	T	C	mcp	N252D	No	ZB	21	0
Pf3D7_14_v3	1956225	G	A	mdr2	T484I	No	TZ	36	0
Pf3D7_14_v3	1956225	G	A	mdr2	T484I	No	ZB	21	0
Pf3D7_14_v3	2098642	A	G	PF3D7-1451200	N71N	No	TZ	36	19.44
Pf3D7_14_v3	2098642	A	G	PF3D7-1451200	N71N	No	ZB	21	33.33
Pf3D7_14_v3	2481070	G	A	arps10	V127M	No	TZ	36	0
Pf3D7_14_v3	2481070	G	A	arps10	V127M	No	ZB	21	0
Pf_M76611	3890	G	A	cytb	M133I	No	TZ	36	0
Pf_M76611	3890	G	A	cytb	M133I	No	ZB	19	0
Pf_M76611	4293	T	A	cytb	Y268N	No	TZ	36	0
Pf_M76611	4293	T	A	cytb	Y268N	No	ZB	15	0
Pf_M76611	4294	A	G	cytb	Y268C	No	TZ	36	0
Pf_M76611	4294	A	G	cytb	Y268C	No	ZB	15	0
Pf_M76611	4294	A	C	cytb	Y268S	No	TZ	36	0
Pf_M76611	4294	A	C	cytb	Y268S	No	ZB	15	0
