## Supplementary material for "Falciparum malaria from coastal Tanzania and Zanzibar remains highly connected despite effective control efforts on the archipelago": Table S7

### Sheet: public_samples.csv
Sample ID	Country	Collection year
PA0011-C	GM	2008
PA0015-C	GM	2008
PA0021-C	GM	2008
PA0041-C	GM	2008
PA0047-C	GM	2008
PA0050-C	GM	2008
PA0054-C	GM	2008
PA0064-C	GM	2008
PA0073-C	GM	2008
PA0099-C	GM	2008
PA0176-C	GN	2011
PA0206-C	GN	2011
PA0219-C	GN	2011
PA0243-C	GN	2011
PA0253-C	GN	2011
PA0258-C	GN	2011
PA0261-C	GN	2011
PA0267-C	GN	2011
PA0298-C	GN	2011
PA0302-C	GN	2011
PC0001-C	KE	2007
PC0003-01	KE	2007
PC0004-01	KE	2007
PC0005-Cx	KE	2007
PC0007-C	KE	2007
PC0008-01	KE	2007
PC0009-C	KE	2007
PC0011-C	KE	2007
PC0012-C	KE	2007
PC0013-C	KE	2007
PC0019-C	KE	2007
PC0020-C	KE	2007
PC0023-C	KE	2007
PC0026-C	KE	2007
PC0030-C	KE	2007
PC0031-C	KE	2007
PC0032-C	KE	2007
PC0033-C	KE	2007
PC0044-C	KE	2007
PC0046-C	KE	2007
PC0047-C	KE	2007
PC0051-C	KE	2007
PC0053-C	KE	2007
PC0054-C	KE	2007
PC0056-C	KE	2007
PC0057-C	KE	2007
PC0058-C	KE	2007
PC0059-C	KE	2007
PC0061-C	KE	2007
PC0063-C	KE	2007
PC0064-C	KE	2007
PC0065-C	KE	2007
PC0066-C	KE	2007
PC0067-C	KE	2007
PC0068-C	KE	2007
PC0069-C	KE	2007
PC0070-C	KE	2007
PC0071-C	KE	2007
PC0073-C	KE	2007
PC0074-C	KE	2007
PC0075-C	KE	2007
PC0077-C	KE	2007
PC0078-C	KE	2007
PC0079-C	KE	2007
PC0085-C	KE	2007
PC0097-C	KE	2007
PC0103-C	KE	2007
PC0104-C	KE	2007
PC0107-C	KE	2007
PC0113-C	KE	2007
PC0118-C	KE	2007
PC0122-C	KE	2007
PD0477-C	TH	2011
PD0493-C	TH	2011
PD0513-C	TH	2011
PD0516-C	TH	2012
PD0527-C	TH	2012
PD0540-C	TH	2012
PD0553-C	TH	2012
PD0580-C	TH	2012
PD0629-C	TH	2011
PD0648-C	TH	2011
PE0002-CW	TZ	2010
PE0009-C	TZ	2010
PE0010-C	TZ	2010
PE0011-C	TZ	2010
PE0012-C	TZ	2010
PE0013-C	TZ	2010
PE0016-C	TZ	2010
PE0017-C	TZ	2010
PE0018-C	TZ	2010
PE0019-C	TZ	2010
PE0020-C	TZ	2010
PE0021-C	TZ	2010
PE0022-C	TZ	2010
PE0023-C	TZ	2010
PE0024-C	TZ	2010
PE0025-C	TZ	2010
PE0027-C	TZ	2010
PE0028-C	TZ	2010
PE0030-C	TZ	2010
PE0087-C	TZ	2013
PE0088-C	TZ	2013
PE0089-C	TZ	2013
PE0090-C	TZ	2013
PE0091-C	TZ	2013
PE0092-C	TZ	2013
PE0093-C	TZ	2013
PE0096-C	TZ	2013
PE0098-C	TZ	2013
PE0102-C	TZ	2013
PE0103-C	TZ	2013
PE0105-C	TZ	2013
PE0108-C	TZ	2013
PE0109-C	TZ	2013
PE0111-C	TZ	2013
PE0113-C	TZ	2013
PE0114-C	TZ	2013
PE0115-C	TZ	2013
PE0116-C	TZ	2013
PE0117-C	TZ	2013
PE0119-C	TZ	2013
PE0121-C	TZ	2010
PE0122-C	TZ	2010
PE0123-C	TZ	2010
PE0124-C	TZ	2010
PE0125-C	TZ	2010
PE0126-C	TZ	2010
PE0127-C	TZ	2010
PE0128-C	TZ	2010
PE0129-C	TZ	2010
PE0130-C	TZ	2010
PE0131-C	TZ	2010
PE0132-C	TZ	2010
PE0133-C	TZ	2010
PE0134-C	TZ	2010
PE0135-C	TZ	2010
PE0136-C	TZ	2010
PE0137-C	TZ	2010
PE0138-C	TZ	2010
PE0139-C	TZ	2010
PE0140-C	TZ	2010
PE0141-C	TZ	2010
PE0142-C	TZ	2010
PE0143-C	TZ	2010
PE0144-C	TZ	2010
PE0145-C	TZ	2010
PE0146-C	TZ	2010
PE0147-C	TZ	2010
PE0148-C	TZ	2010
PF0133-C	GH	2009
PF0204-C	GH	2010
PF0214-C	GH	2010
PF0341-C	GH	2010
PF0347-C	GH	2009
PF0683-C	GH	2012
PF0684-C	GH	2012
PF0725-C	GH	2013
PF0794-C	GH	2013
PF0808-C	GH	2013
PH0161-C	KH	2010
PH0297-C	KH	2010
PH0345-C	KH	2010
PH0520-C	KH	2011
PH0528-C	KH	2011
PH0559-C	KH	2011
PH0614-C	KH	2011
PH0681-C	KH	2011
PH0733-C	KH	2011
PH0833-C	KH	2011
PM0003-C	ML	2007
PM0019-C	ML	2007
PM0034-C	ML	2007
PM0063-C	ML	2007
PM0087-C	ML	2007
PM0096-C	ML	2007
PM0127-C	ML	2007
PM0139-C	ML	2007
PM0146-C	ML	2007
PR0115-C	BD	2012
PR0117-C	BD	2012
PR0118-C	BD	2012
PR0125-C	BD	2012
PR0131-C	BD	2012
PR0132-C	BD	2012
PR0143-C	BD	2012
PR0147-C	BD	2012
PR0150-C	BD	2012
PR0160-C	BD	2012
PT0005-CW	MW	2011
PT0020-CW	MW	2011
PT0038-C	MW	2011
PT0048-C	MW	2011
PT0055-C	MW	2011
PT0063-C	MW	2011
PT0071-C	MW	2011
PT0083-C	MW	2011
PT0126-C	MW	2011
PT0144-C	MW	2011
PT0150-C	MW	2011
PT0169-C	MW	2011
PT0187-C	MW	2011
PT0222-C	MW	2011
PT0258-C	MW	2011
PT0282-C	MW	2011
PV0244-C	VN	2011
PV0258-C	VN	2011
PV0264-C	VN	2011
PV0273-C	VN	2011
PV0276-C	VN	2011
PV0303-C	VN	2011
PV0337-C	VN	2011
QC0165-C	MM	2011
QC0171-C	MM	2011
QC0176-C	MM	2012
QC0200-C	MM	2012
QC0212-C	MM	2012
QC0215-C	MM	2012
QC0225-C	MM	2012
QC0227-C	MM	2012
QC0229-C	MM	2012
QC0230-C	MM	2012
QE0400-C	LA	2011
QE0402-C	LA	2011
QE0403-Cx	LA	2011
QE0404-C	LA	2011
QE0407-C	LA	2011
QE0420-C	LA	2011
QE0425-C	LA	2011
QE0426-C	LA	2011
QE0457-C	LA	2012
QE0459-C	LA	2012
QG0057-C	CD	2011
QG0113-C	CD	2011
QG0160-C	CD	2011
QG0166-C	CD	2011
QG0206-C	CD	2013
QG0213-C	CD	2013
QG0226-C	CD	2013
QG0266-C	CD	2013
QG0286-C	CD	2013
QG0294-C	CD	2013
QJ0001-C	NG	2011
QJ0002-C	NG	2012
QJ0003-C	NG	2012
QJ0004-C	NG	2012
QJ0005-C	NG	2012
