## Supplementary material for "Falciparum malaria from coastal Tanzania and Zanzibar remains highly connected despite effective control efforts on the archipelago": Table S8

### Sheet: A - Candidate sWGA primer sets
Name	mitoDNA excluded?	Ranked by	_id	score	set_size	bg_dist_mean	fg_max_dist	fg_dist_mean	fg_dist_std	fg_dist_gini	scoring_fn	primers
JP1	Yes	score	68734	0.027242	4	64156.7	34991	3198.91	3565.22	0.546361	(fg_dist_mean * fg_dist_gini) / (bg_dist_mean)	ATATTATTAC,TACGATTA,TATTATCATA,TTATTATATTA
JP2	Yes	score	3734	0.0281957	4	65115.3	34584	3372.77	3730.85	0.544351	(fg_dist_mean * fg_dist_gini) / (bg_dist_mean)	TAATATAATAA,TAATCGTA,TATATCATAA,TATGATAATA
JP3	Yes	score	68829	0.0287821	4	65887.3	35379	3441.42	3926.06	0.551044	(fg_dist_mean * fg_dist_gini) / (bg_dist_mean)	ATATTATTAC,TACGATTA,TATTATGATA,TTATTATATTA
JP4	No	score	14100	0.0293859	5	54004.7	29077	2859.77	3250.05	0.554933	(fg_dist_mean * fg_dist_gini) / (bg_dist_mean)	CGATAATA,TAATATAATAA,TAATCGTA,TATCATAATA,TATGATAATA
JP5	No	score	13679	0.0294662	5	53368	32230	2817.63	3215.21	0.558112	(fg_dist_mean * fg_dist_gini) / (bg_dist_mean)	ATATAATAAC,TAATATAATAA,TAATCGTA,TATCATAATA,TATGATAATA
JP6	No	score	21548	0.0296046	5	52631.7	28937	2848.94	3165.26	0.546919	(fg_dist_mean * fg_dist_gini) / (bg_dist_mean)	CGATAATA,TAATATAATAA,TAATCGTA,TATATCATAA,TATGATAATA
JP7	Yes	fg_dist_mean	56457	0.0342266	8	31801.3	34217	1895.28	2345.37	0.574294	(fg_dist_mean * fg_dist_gini) / (bg_dist_mean)	ATATAATAAC,TAATATAATAA,TACGATAA,TATAACGA,TATAATAAGA,TATATGATAA,TATCATAATA,TATGATAATA
JP8	Yes	fg_dist_mean	63604	0.0342296	8	31956.8	34217	1905.65	2354.27	0.574012	(fg_dist_mean * fg_dist_gini) / (bg_dist_mean)	ATATAATAAC,TAATATAATAA,TACGATAA,TATAACGA,TATAATAATC,TATATGATAA,TATCATAATA,TATGATAATA
JP9	Yes	fg_dist_mean	52555	0.0349641	8	31461.9	35824	1906.28	2395.69	0.577062	(fg_dist_mean * fg_dist_gini) / (bg_dist_mean)	ATATAATAAC,TAATATAATAA,TATAATAAGA,TATAGTAATA,TATATGATAA,TATCATAATA,TATGATAATA,TCGTAATA
JP10	No	fg_dist_mean	20098	0.0333905	8	32899	28937	1931.69	2290.78	0.56868	(fg_dist_mean * fg_dist_gini) / (bg_dist_mean)	ATATAATAAC,CGATAATA,TAATATAATAA,TAATCGTA,TATATCATAA,TATCATAATA,TATGATAATA,TCGTAATA
JP11	No	fg_dist_mean	29578	0.0339124	8	32648.2	28937	1933.13	2306.72	0.572741	(fg_dist_mean * fg_dist_gini) / (bg_dist_mean)	ATATAATAAC,CGATAATA,TAATATAATAA,TAATCGTA,TATAATAATC,TATATCATAA,TATCATAATA,TATGATAATA

### Sheet: B - Initial assessment (qPCR)
Sample Name	Target Name	Reporter	Quencher	Ct Mean	Ct SD	Delta CT	AVERAGE FOLD AMPLIFICATION (2^Delta CT)	Tested using NGS?
5% Pf	pfldh	FAM	TAMRA	34.126	0.174433	--	--
JP2	pfldh	FAM	TAMRA	31.0648	0.127061	3.06122	8.34677	No
JP3	pfldh	FAM	TAMRA	30.7272	0.33472	3.39882	10.5474	No
JP4	pfldh	FAM	TAMRA	29.3774	0.496298	4.74854	26.8814	No
JP1	pfldh	FAM	TAMRA	28.259	0.297135	5.86701	58.3641	Yes
JP6	pfldh	FAM	TAMRA	28.0813	0.250244	6.04466	66.0123	Yes
Sundararaman-Hahn (two-step, 6A and 8A)*	pfldh	FAM	TAMRA	27.5322	0.0994908	6.59377	96.5877	No
JP10	pfldh	FAM	TAMRA	27.5051	0.441978	6.62091	98.4219	No
JP8	pfldh	FAM	TAMRA	27.1891	0.541197	6.93689	122.521	No
JP5	pfldh	FAM	TAMRA	26.8529	0.180482	7.27313	154.679	Yes
JP7	pfldh	FAM	TAMRA	25.518	0.573654	8.60798	390.175	Yes
JP9	pfldh	FAM	TAMRA	25.3108	0.252827	8.81523	450.452	Yes
JP11	pfldh	FAM	TAMRA	24.5991	0.738038	9.52689	737.699	Yes
* Sundararaman SA, et al. (2016) Genomes of cryptic chimpanzee Plasmodium species reveal key evolutionary events leading to human malaria. Nat Commun 7:11078. Abbreviations: NGS, next-generation sequencing.

### Sheet: C - NGS assessment (MiSeq)
Fastq	Lines	Reads (Lines/4)	Total Reads per library
Hahn_S1_L001_R1.fastq.gz	21047940	5261985	10523970
Hahn_S1_L001_R2.fastq.gz	21047940	5261985
JP11_S7_L001_R1.fastq.gz	13290396	3322599	6645198
JP11_S7_L001_R2.fastq.gz	13290396	3322599
JP1_S2_L001_R1.fastq.gz	3900832	975208	1950416
JP1_S2_L001_R2.fastq.gz	3900832	975208
JP5_S3_L001_R1.fastq.gz	1207672	301918	603836
JP5_S3_L001_R2.fastq.gz	1207672	301918
JP6_S4_L001_R1.fastq.gz	5433832	1358458	2716916
JP6_S4_L001_R2.fastq.gz	5433832	1358458
JP7_S5_L001_R1.fastq.gz	4552236	1138059	2276118
JP7_S5_L001_R2.fastq.gz	4552236	1138059
JP9_S6_L001_R1.fastq.gz	19233040	4808260	9616520
JP9_S6_L001_R2.fastq.gz	19233040	4808260
BAM file	Fastq/4	Fastq Paired	Pf Bam Alignment, Total	Pf Paired Reads	Pf Percent Mapped (Alignment Totals/Fastq Paired)	Pf Breadth (median percent coverage by chromosome)	Human Bam Alignment, Total	Human Paired Reads	Human Percent Mapped (Alignment Totals/Fastq Paired)	Pf Paired/Human Paired	Fold parasite enrichment
Hahn_S1_L001.bam	5261985	10523970	10601032	5310212	0.504583	0.997	10833555	3796258	0.360725	1.3988	10.0917
JP1_S2_L001.bam	975208	1950416	1958606	797832	0.409057	0.993	2005666	1165558	0.597595	0.684506	8.18115
JP11_S7_L001.bam	3322599	6645198	6710231	4680868	0.704399	0.773	6895245	2492782	0.375125	1.87777	14.088
JP5_S3_L001.bam	301918	603836	609677	468732	0.776257	0.684	621849	277436	0.459456	1.68951	15.5251
JP6_S4_L001.bam	1358458	2716916	2727428	1029198	0.378811	0.924	2760485	1556574	0.572919	0.661194	7.57622
JP7_S5_L001.bam	1138059	2276118	2296793	1674692	0.735767	0.93	2346549	1128146	0.495645	1.48446	14.7153
JP9_S6_L001.bam	4808260	9616520	9710637	6902626	0.717788	0.996	9935441	3677220	0.382386	1.87713	14.3558
Note: "Hahn" refers to the two-step sWGA method reported by Sundararaman et al.
